## Supplementary Table 1 for "A benchmarking framework for perturbational signature recontextualization across biological contexts"

### Sheet: A - Unpaired
Median performance across all perturbations for each split and method
Control
	Drugmatrix		Perturbseq		Sciplex		Tahoe
method	NES	Jacc	NES	Jacc	NES	Jacc	NES	Jacc
no-change	2.42171	0.0309278	1.79914	0.0204082	2.92691	0.0666667	3.7691	0.142857
mean	-1.78566	0.00251256	-1.43088	0.00518636	-2.36153	0.00512821	-2.16677	0.00502513
project cor (eigen)	2.73318	0.00732026	-1.42613	0.00505051	-1.81547	0.0128225	-0.941703	0.00502513
project cor (gsva)	2.68593	0.0178183	0.170486	0.0121597	-1.08982	0.00829726	1.84268	0.010101
network prop	2.28723	0.0224343	0.0162162	0.0147364	2.17689	0.012127	1.46603	0.00970874
orthos	1.10221	0	NA	NA	0.819499	0	0.702065	0
scGPT	NA	NA	NA	NA	NA	NA	NA	NA
stack	NA	NA	-0.780224	0	0.349873	0	0.00163346	0
Resource Constrained
	Drugmatrix		Perturbseq		Sciplex		Tahoe
method	NES	Jacc	NES	Jacc	NES	Jacc	NES	Jacc
no-change	2.42171	0.0309278	1.79914	0.0204082	2.92691	0.0666667	3.7691	0.142857
mean	2.69528	0.0442214	3.96518	0.0426849	2.4828	0	3.658	0.0833333
project cor (eigen)	2.99232	0.0152284	-1.25596	0.00657895	2.03395	0.0102049	2.51762	0.0152284
project cor (gsva)	2.77699	0.0232476	2.33997	0.0450728	3.783	0.0894665	3.09788	0.0416667
network prop	2.53545	0.0221239	2.29145	0.0277223	1.64651	0.017921	2.24098	0.0174263
scGPT	NA	NA	2.60532	0.0511528	NA	NA	NA	NA
stack	NA	NA	-0.15303	0	-0.708685	0	-0.574103	0
Maximal Information
	Drugmatrix		Perturbseq		Sciplex		Tahoe
method	NES	Jacc	NES	Jacc	NES	Jacc	NES	Jacc
no-change	2.42171	0.0309278	1.79914	0.0204082	2.92691	0.0666667	3.7691	0.142857
mean	3.41009	0.0752688	3.53087	0.0568722	3.25164	0.0284091	3.31003	0.0471204
project cor (eigen)	3.36943	0.0282844	0.22498	0.0138762	3.00297	0.0309182	2.5122	0.0172414
project cor (gsva)	2.95963	0.0360963	2.4339	0.0534188	4.2577	0.129307	3.44542	0.0582011
network prop	2.94523	0.0267324	2.38939	0.0276764	4.08219	0.0210658	1.73543	0.0174364
scGPT	NA	NA	2.56663	0.0500887	NA	NA	NA	NA
stack	NA	NA	-0.154134	0	-0.734809	0	-0.602093	0

### Sheet: B - Paired (P-value)
Median performance across all perturbations for each split and method
Control
	Drugmatrix		Perturbseq		Sciplex		Tahoe
method	NES	Jacc	NES	Jacc	NES	Jacc	NES	Jacc
mean	1	1	1	1	1	1	1	1
project cor (eigen)	0.768255	1	1	1	1	1	1	1
project cor (gsva)	0.937915	1	1	1	1	1	1	1
network prop	0.989027	1	1	1	1	1	1	1
orthos	0.799172	1	NA	NA	1	1	1	1
scGPT	NA	NA	NA	NA	NA	NA	NA	NA
stack	NA	NA	1	1	1	1	1	1
Resource Constrained
	Drugmatrix		Perturbseq		Sciplex		Tahoe
method	NES	Jacc	NES	Jacc	NES	Jacc	NES	Jacc
mean	6.00153e-05	0.00553887	0	0	1	1	1	1
project cor (eigen)	0.000203063	1	1	1	1	1	1	1
project cor (gsva)	0.000346803	1	0	0	6.44217e-35	2.34343e-50	1	1
network prop	0.922705	1	4.94333e-300	0.000758032	1	1	1	1
scGPT	NA	NA	1.84201e-145	1.7291e-97	NA	NA	NA	NA
stack	NA	NA	1	1	1	1	1	1
Maximal Information
	Drugmatrix		Perturbseq		Sciplex		Tahoe
method	NES	Jacc	NES	Jacc	NES	Jacc	NES	Jacc
mean	1.74791e-07	0.000763315	1.60929e-248	5.67818e-92	0.999762	1	1	1
project cor (eigen)	0.000200947	0.716273	1	1.32042e-05	0.347358	0.592318	1	1
project cor (gsva)	0.000527571	0.137978	5.35643e-58	1.19283e-169	1.763e-12	5.81532e-12	1	1
network prop	0.0118471	0.999997	8.7129e-50	0.999083	0.0474326	1	1	1
scGPT	NA	NA	3.70307e-72	1.77251e-80	NA	NA	NA	NA
stack	NA	NA	1	1	1	1	1	1

### Sheet: C - Paired (Stat)
Median performance across all perturbations for each split and method
Control
	Drugmatrix		Perturbseq		Sciplex		Tahoe
method	NES	Jacc	NES	Jacc	NES	Jacc	NES	Jacc
mean	5.5	9	24768	72827	2.5	23	0	54
project cor (eigen)	360.5	96	27403.5	77910.5	1	3	103	15
project cor (gsva)	319.5	83.75	87945	115699	1	1.5	48	30.5
network prop	276.5	79.5	80962	190080	7.5	5.5	226140	4221
orthos	1.5	0	NA	NA	0	0	3	120.5
scGPT	NA	NA	NA	NA	NA	NA	NA	NA
stack	NA	NA	30991.5	1523.25	0	0	0	0
Resource Constrained
	Drugmatrix		Perturbseq		Sciplex		Tahoe
method	NES	Jacc	NES	Jacc	NES	Jacc	NES	Jacc
mean	36161.5	30503.8	3.44625e+07	33929824	798	6.5	11056500	3383591
project cor (eigen)	34973	13569.5	3200930	9406307	4964.5	820	106541	8542
project cor (gsva)	31444	12021.8	41638798	3.80316e+07	12240	11984	651851	75323.5
network prop	28301.5	6624	42852082	3.03837e+07	350.5	71	35145089	451322
scGPT	NA	NA	543628	468693	NA	NA	NA	NA
stack	NA	NA	3.19901e+06	11592	0	0	0	0
Maximal Information
	Drugmatrix		Perturbseq		Sciplex		Tahoe
method	NES	Jacc	NES	Jacc	NES	Jacc	NES	Jacc
mean	643.5	548.5	514666	430586	17	0	44735	1695
project cor (eigen)	551	290.5	135426	218237	132.5	69.5	1735	84.5
project cor (gsva)	515.5	354.5	523026	511512	218	199.5	44804	5587
network prop	508.5	131	554545	369414	149.5	6.5	177611	11199
scGPT	NA	NA	271830	265798	NA	NA	NA	NA
stack	NA	NA	41326	144	0	0	0	0
