## Supplementary Table 2 for "A benchmarking framework for perturbational signature recontextualization across biological contexts"

### Sheet: DrugMatrix
Supplemental Table 1a — DrugMatrix Drug Class Annotations
Drug Class	Drug Name
Anthracycline	Doxorubicin
Anthracycline	Epirubicin
Antibiotic/antifungal	Gentamicin
Antibiotic/antifungal	Nystatin
Antibiotic/antifungal	Rifabutin
Corticosteroid	Dexamethasone
Corticosteroid	Fludrocortisone Acetate
Corticosteroid	Hydrocortisone
Corticosteroid	Prednisolone
EGFR inhibitor	Erlotinib
EGFR inhibitor	Gefitinib
Estrogen	Beta-Estradiol
Estrogen	Cholecalciferol
Estrogen	Diethylstilbestrol
Fibrate (PPARa)	Bezafibrate
Fibrate (PPARa)	Clofibrate
Fibrate (PPARa)	Fenofibrate
Fibrate (PPARa)	Gemfibrozil
Heavy metal/toxin	Lead (II) Acetate
Heavy metal/toxin	N,N-Dimethylformamide
Heavy metal/toxin	Sodium Arsenite
Hepato/nephrotoxin	1-Naphthyl Isothiocyanate
Hepato/nephrotoxin	Allyl Alcohol
Hepato/nephrotoxin	Carbon Tetrachloride
Hepato/nephrotoxin	N-Nitrosodiethylamine
Immunosuppressant	Azathioprine
Immunosuppressant	Cyclosporin A
Immunosuppressant	Leflunomide
NSAID	Ibuprofen
NSAID	Indomethacin
NSAID	Meloxicam
NSAID	Naproxen
NSAID	Nimesulide
NSAID	Sulindac
Other	Bithionol
Other	Isoeugenol
Statin	Atorvastatin
Statin	Fluvastatin
Statin	Lovastatin

### Sheet: Tahoe
Supplemental Table 1b — Tahoe MOA Annotations
MOA Broad	MOA Fine	Drug Name
Activator/Agonist	Adrenoceptor	Clonidine (hydrochloride)
Activator/Agonist	Adrenoceptor	Norepinephrine (hydrochloride)
Activator/Agonist	Adrenoceptor	Vilanterol
Activator/Agonist	Retinoic receptor	Retinoic acid
Inhibitor/Antagonist	Cyclooxygenase	Gallic acid
Inhibitor/Antagonist	Cyclooxygenase	Gallic acid (hydrate)
Inhibitor/Antagonist	Cyclooxygenase	Salicylic acid
Inhibitor/Antagonist	Cyclooxygenase	Sodium Salicylate
Inhibitor/Antagonist	DNA synthesis/repair	Amsacrine
Inhibitor/Antagonist	DNA synthesis/repair	Cytarabine
Inhibitor/Antagonist	DNA synthesis/repair	Gemcitabine
Inhibitor/Antagonist	DNA synthesis/repair	Idarubicin (hydrochloride)
Inhibitor/Antagonist	DNA synthesis/repair	Irinotecan (hydrochloride)
Inhibitor/Antagonist	DNA synthesis/repair	Mitoxantrone (dihydrochloride)
Inhibitor/Antagonist	DNA synthesis/repair	Raltitrexed
Inhibitor/Antagonist	DNA synthesis/repair	Topotecan (hydrochloride)
Inhibitor/Antagonist	DNA synthesis/repair	Trifluridine
Inhibitor/Antagonist	DNA synthesis/repair	Trimetrexate
Inhibitor/Antagonist	EGFR/ERBB	Afatinib
Inhibitor/Antagonist	EGFR/ERBB	Almonertinib (hydrochloride)
Inhibitor/Antagonist	EGFR/ERBB	Almonertinib (mesylate)
Inhibitor/Antagonist	EGFR/ERBB	Neratinib (maleate)
Inhibitor/Antagonist	HDAC	Tucidinostat
Inhibitor/Antagonist	JAK/STAT	Artesunate
Inhibitor/Antagonist	JAK/STAT	Tofacitinib
Inhibitor/Antagonist	JAK/STAT	Tofacitinib (citrate)
Inhibitor/Antagonist	MEK	Binimetinib
Inhibitor/Antagonist	MEK	Trametinib
Inhibitor/Antagonist	MTOR	Everolimus
Inhibitor/Antagonist	MTOR	Rapamycin
Inhibitor/Antagonist	MTOR	Temsirolimus
Inhibitor/Antagonist	Microtubule	Docetaxel
Inhibitor/Antagonist	Microtubule	Vinblastine (sulfate)
Inhibitor/Antagonist	Multi-TK	Regorafenib
Inhibitor/Antagonist	Other TK	Flumatinib (mesylate)
Inhibitor/Antagonist	Other TK	Larotrectinib
Inhibitor/Antagonist	Other TK	Radotinib
Inhibitor/Antagonist	Protein synthesis	Homoharringtonine

### Sheet: SciPlex
Supplemental Table 1c — SciPlex Drug Class Annotations
Drug Class	Drug Name
Aurora kinase inhibitor	Danusertib (PHA-739358)
Aurora kinase inhibitor	Hesperadin
BET inhibitor	g(+)-JQ1
Corticosteroid	Triamcinolone Acetonide
Dual EGFR/HDAC	CUDC-101
Dual PI3K/HDAC	CUDC-907
HDAC inhibitor	AR-42
HDAC inhibitor	Abexinostat (PCI-24781)
HDAC inhibitor	Belinostat (PXD101)
HDAC inhibitor	Dacinostat (LAQ824)
HDAC inhibitor	Entinostat (MS-275)
HDAC inhibitor	Givinostat (ITF2357)
HDAC inhibitor	M344
HDAC inhibitor	Mocetinostat (MGCD0103)
HDAC inhibitor	Panobinostat (LBH589)
HDAC inhibitor	Pracinostat (SB939)
HDAC inhibitor	Quisinostat (JNJ-26481585) 2HCl
HDAC inhibitor	Resminostat
HSP90 inhibitor	Alvespimycin (17-DMAG) HCl
HSP90 inhibitor	Tanespimycin (17-AAG)
MEK inhibitor	Trametinib (GSK1120212)
Survivin inhibitor	YM155 (Sepantronium Bromide)
Thymidylate synthase inhibitor	Raltitrexed
